# High-throughput identification of protein turnover modulators in human neurons

**DOI:** 10.64898/2026.05.06.723176

**Authors:** Joanna Dembska, Anne-Laure Mahul-Mellier, Armelle Tollenaere, Yllza Jasiqi, David M. Suter

## Abstract

Disturbances in protein homeostasis are a defining feature of aging and neurodegenerative diseases. However, current proteomics approaches do not enable screening-scale pharmacological interrogation of protein turnover in post-mitotic human neurons. Here we establish a Mammalian Cell-optimized Fluorescent Timer (MCFT)-based live-cell imaging platform to quantify global protein synthesis and degradation rates in human embryonic stem cell-derived neurons at screening scale. Among 5,897 tested compounds, 199 increased protein synthesis and degradation rates, and three selected compounds upregulated translation-associated genes in human neurons. We then tested their ability to suppress the accumulation of pathogenic α-synuclein aggregates in models of Lewy body–like pathology. All three compounds induced efficient clearance of α-synuclein aggregates in mouse primary neurons, and one compound demonstrated similar efficacy in human dopaminergic neurons. This platform provides a broadly applicable strategy for identifying biomedically-relevant compounds that enhance protein turnover across pluripotent stem cell-derived cellular models.
