## Supplementary file 1 for "High-throughput identification of protein turnover modulators in human neurons"

Name	CatalogID	Supplier
SB 202190	S1077	SelleckChem
Ku-0063794	S1226	SelleckChem
Vatalanib dihydrochloride (PTK787)	S1101	SelleckChem
SGX-523	S1112	SelleckChem
AZD8330	S2134	SelleckChem
PHA-680632	S1454	SelleckChem
PHA-793887	S1487	SelleckChem
OSI-027	S2624	SelleckChem
Tofacitinib citrate (CP-690550 citrate)	S5001	SelleckChem
Phenformin hydrochloride	S2542	SelleckChem
SB 431542	S1067	SelleckChem
BEZ235 (NVP-BEZ235)	S1009	SelleckChem
KN-62	S7422	Selleck Chemicals
TYRPHOSTIN 51	10010315	Cayman Chemical
ML-9 hydrochloride	10010236	Cayman Chemical
PP1	P0040	Sigma
D-erythro-Sphingosine	sc-3546	Santa Cruz Biotechnology Inc.
TG101209	S2692	SelleckChem
WZ4002	S1173	SelleckChem
LY294002	S1105	SelleckChem
PD 0332991 HCl	S1116	SelleckChem
KW 2449	S2158	SelleckChem
TSU-68	S1470	SelleckChem
AEE788 (NVP-AEE788)	S1486	SelleckChem
AZD5438	S2621	SelleckChem
VX-702	S6005	SelleckChem
CAL-101 (GS-1101)	S2226	SelleckChem
Masitinib (AB1010)	S1064	SelleckChem
PIK-293	S2207	SelleckChem
TYRPHOSTIN AG 1288	sc-200664	Santa Cruz Biotechnology Inc.
HA-1077 dihydrochloride	10010559	Cayman Chemical
BML-257	10010233	Cayman Chemical
Kenpaullone	HY-12302	MedChem Express
ENMD-2076	S1181	SelleckChem
Regorafenib (BAY 73-4506)	S1178	SelleckChem
PF-04217903	S1094	SelleckChem
IC-87114	S1268	SelleckChem
OSI-420 (Desmethyl Erlotinib)	S2205	SelleckChem
Aurora A Inhibitor I	S1451	SelleckChem
Ponatinib (AP24534)	S1490	SelleckChem
BKM120 (NVP-BKM120)	S2247	SelleckChem
PF-04691502	S2743	SelleckChem
Sunitinib Malate (Sutent)	S1042	SelleckChem
BMS-599626 (AC480)	S1056	SelleckChem
CI-1033 (Canertinib)	S1019	SelleckChem
Wortmannin	W-2990	LCLabs
HA-1004 dihydrochloride	10010558	Cayman Chemical
H-9 dihydrochloride	13312	Cayman Chemical
Terreic acid	1405	Tocris Bioscience
AZD8931	S2192	SelleckChem
OSI-930	S1220	SelleckChem
NVP-ADW742	S1088	SelleckChem
TG100-115	S1352	SelleckChem
NVP-BHG712	S2202	SelleckChem
Pelitinib (EKB-569)	S1392	SelleckChem
CP-724714	S1167	SelleckChem
CX-4945	S2248	SelleckChem
TAK-901	S2718	SelleckChem
Sorafenib (Nexavar)	S1040	SelleckChem
GDC-0941	S1065	SelleckChem
CI-1040 (PD184352)	S1020	SelleckChem
U-0126	U-6770	LCLabs
SC-514	10010267	Cayman Chemical
AG-825	sc-202045A	Santa Cruz Biotechnology Inc.
AG-126	HY-108330	MedChem Express
MLN8054	S1100	SelleckChem
Tivozanib (AV-951)	S1207	SelleckChem
SU11274	S1080	SelleckChem
MGCD-265	S1361	SelleckChem
BMS 794833	S2201	SelleckChem
Ki8751	S1363	SelleckChem
MK-2206 dihydrochloride	S1078	SelleckChem
PP-121	S2622	SelleckChem
AS-252424	S2671	SelleckChem
Tandutinib (MLN518)	S1043	SelleckChem
Motesanib Diphosphate	S1032	SelleckChem
Erlotinib HCl	S1023	SelleckChem
5-Iodotubericidin	S8314	Selleck Chemicals
Palmitoyl-DL-carnitine	11095	Cayman Chemical
JAK3-inhibitor-V	1366	Tocris Bioscience
PKC-412	HY-10230	MedChem Express
SCH900776	S2735	SelleckChem
PD98059	S1177	SelleckChem
KU-55933	S1092	SelleckChem
PD153035 HCl	S1079	SelleckChem
Neratinib (HKI-272)	S2150	SelleckChem
ON-01910	S1362	SelleckChem
SB 203580	S1076	SelleckChem
Imatinib (Gleevec)	S2475	SelleckChem
GSK1838705A	S2703	SelleckChem
Rapamycin (Sirolimus)	S1039	SelleckChem
Lapatinib Ditosylate (Tykerb)	S1028	SelleckChem
BIBF1120 (Vargatef)	S1010	SelleckChem
AG-879	S2816	Selleck Chemicals
BAY 11-7082	10010266	Cayman Chemical
Indirubin	14155	Cayman
Hydroxy-2-naphthalenylmethylphosphonic acid	15543	Cayman Chemical
CHIR-124	S2683	SelleckChem
PIK-75	S1205	SelleckChem
Danusertib (PHA-739358)	S1107	SelleckChem
BS-181 HCl	S1572	SelleckChem
Raf265 derivative	S2200	SelleckChem
AS-605240	S1410	SelleckChem
SB 216763	S1075	SelleckChem
TAK-733	S2617	SelleckChem
A-769662	S2697	SelleckChem
PD0325901	S1036	SelleckChem
PI-103	S1038	SelleckChem
Cediranib (AZD2171)	S1017	SelleckChem
BML-259	10-1025	Focus Biomolecules
TYRPHOSTIN 9	10010248	Cayman Chemical
TYRPHOSTIN 1	HY-16668	MedChem Express
2-Aminopurine dihydrochloride	18609	Cayman Chemical
Amuvatinib (MP-470)	S1244	SelleckChem
WZ8040	S1179	SelleckChem
WYE-354	S1266	SelleckChem
KU-60019	S1570	SelleckChem
LY2784544	S2179	SelleckChem
Hesperadin	S1529	SelleckChem
DCC-2036 (Rebastinib)	S2634	SelleckChem
LDN193189	S2618	SelleckChem
GSK1120212 (Trametinib)	S2673	SelleckChem
Pazopanib HCl	S1035	SelleckChem
Linifanib (ABT-869)	S1003	SelleckChem
Deforolimus (Ridaforolimus)	S1022	SelleckChem
Roscovitine	R-1234	LCLabs
GW 5074	10-1031	Focus Biomolecules
LFM-A13	HY-18009	MedChem Express
Genistein	15405509	Alfa Aesar
Dasatinib (BMS-354825)	S1021	SelleckChem
Barasertib (AZD1152-HQPA)	S1147	SelleckChem
TAE684 (NVP-TAE684)	S1108	SelleckChem
PD318088	S1568	SelleckChem
AZD1480	S2162	SelleckChem
AS703026	S1475	SelleckChem
CCT128930	S2635	SelleckChem
R935788 (Fostamatinib disodium, R788)	S2206	SelleckChem
PCI-32765 (Ibrutinib)	S2680	SelleckChem
PIK-294	S2227	SelleckChem
Saracatinib (AZD0530)	S1006	SelleckChem
Bosutinib (SKI-606)	S1014	SelleckChem
TYRPHOSTIN 25	10010312	Cayman Chemical
Indirubin-3'-monoxime	10-1488	Focus Biomolecules
KN-93	HY-15465	MedChem Express
TYRPHOSTIN AG 1295	14529	Cayman Chemical
TGX-221	S1169	SelleckChem
PIK-90	S1187	SelleckChem
Foretinib (GSK1363089, XL880)	S1111	SelleckChem
BIRB 796 (Doramapimod)	S1574	SelleckChem
RAF265 (CHIR-265)	S2161	SelleckChem
HMN-214	S1485	SelleckChem
PF-05212384 (PKI-587)	S2628	SelleckChem
WP1130	S2243	SelleckChem
KX2-391	S2700	SelleckChem
Temsirolimus (Torisel)	S1044	SelleckChem
Axitinib	S1005	SelleckChem
Afatinib (BIBW2992)	S1011	SelleckChem
TYRPHOSTIN 46	10010313	Cayman Chemical
SU 4312	10-1027	Focus Biomolecules
Triciribine	HY-15457	MedChem Express
Y-27632 dihydrochloride	HY-10583	MedChem Express
AZ 960	S2214	SelleckChem
Flavopiridol (Alvocidib)	S1230	SelleckChem
MLN8237 (Alisertib)	S1133	SelleckChem
BMS 777607	S1561	SelleckChem
GSK461364	S2193	SelleckChem
AT7519	S1524	SelleckChem
A66	S2636	SelleckChem
A-674563	S2670	SelleckChem
AS-604850	S2681	SelleckChem
Nilotinib (AMN-107)	S1033	SelleckChem
Gefitinib (Iressa)	S1025	SelleckChem
Olomoucine	10010240	Cayman Chemical
RG-14620	10010310	Cayman Chemical
GF 109203X	10-1026	Focus Biomolecules
ML-7 hydrochloride	HY-15417	MedChem Express
H-7 dihydrochloride	21434	Cayman Chemical
SNS-314	S1154	SelleckChem
SNS-032 (BMS-387032)	S1145	SelleckChem
Everolimus (RAD001)	S1120	SelleckChem
AZD8055	S1555	SelleckChem
GSK1059615	S1360	SelleckChem
XL765	S1523	SelleckChem
GSK2126458	S2658	SelleckChem
PF-00562271 (PF-562271)	S2672	SelleckChem
WAY-600	S2689	SelleckChem
Vandetanib (Zactima)	S1046	SelleckChem
AZD6244 (Selumetinib)	S1008	SelleckChem
Piceatannol	AG-CN2-0086	AdipoGen Life Sciences
5,6-dichloro-1-beta-D-ribofuranosylbenzimidazole	10010302	Cayman Chemical
H-8 dihydrochloride	10010249	Cayman Chemical
Lavendustin A	L215000	Toronto
N9-isopropyl-olomoucine	ALX-270-397	Enzo Life Sciences
PLX-4720	S1152	SelleckChem
AG-490	S1143	SelleckChem
XL-184 free base (Cabozantinib)	S1119	SelleckChem
R406(free base)	S1533	SelleckChem
BIX 02188	S1530	SelleckChem
CCT129202	S1519	SelleckChem
WYE-125132	S2661	SelleckChem
ZM 336372	S2720	SelleckChem
GDC-0980 (RG7422)	S2696	SelleckChem
Enzastaurin (LY317615)	S1055	SelleckChem
Mubritinib (TAK 165)	S2216	SelleckChem
Iso-olomoucine	13325	Cayman Chemical
TYRPHOSTIN 23	10010300	Cayman Chemical
SU1498	Oct.74	Focus Biomolecules
Rottlerin	M02456	Fluorochem
2-Hydroxy-5-(2,5-dihydroxybenzylamino)benzoic acid	D452000	Toronto
JNJ-7706621	S1249	SelleckChem
AT9283	S1134	SelleckChem
BI 2536	S1109	SelleckChem
AZD7762	S1532	SelleckChem
Quizartinib (AC220)	S1526	SelleckChem
SB 525334	S1476	SelleckChem
NU7441(KU-57788)	S2638	SelleckChem
PH-797804	S2726	SelleckChem
NVP-BSK805	S2686	SelleckChem
ZSTK474	S1072	SelleckChem
Cyt387	S2219	SelleckChem
AT7867	S1558	SelleckChem
TYRPHOSTIN 47	10010314	Cayman Chemical
Daidzein	10005166	Cayman Chemical
Quercetin	Q4951	Sigma
Ro 31-8220 mesylate	AG-CR1-0111	AdipoGen Life Sciences
WZ3146	S1170	SelleckChem
GDC-0879	S1104	SelleckChem
XL147	S1118	SelleckChem
KRN 633	S1557	SelleckChem
SP600125	S1460	SelleckChem
LY2228820	S1494	SelleckChem
LY2603618 (IC-83)	S2626	SelleckChem
AMG 900	S2719	SelleckChem
BI6727 (Volasertib)	S2235	SelleckChem
Crizotinib (PF-02341066)	S1068	SelleckChem
Apatinib (YN968D1)	S2221	SelleckChem
tyrphostin-AG-1296	10-1087	Focus Biomolecules
H-89 dihydrochloride	10010556	Cayman Chemical
AG-494	10010242	Cayman Chemical
Apigenin	M01289	Fluorochem
2,2',3,3',4,4'-Hexahydroxy-1,1'-biphenyl-6,6'-dimethanol dimethyl ether	BML-EI273	Enzo Life Sciences
CYC116	S1171	SelleckChem
ZM-447439	S1103	SelleckChem
JNJ-38877605	S1114	SelleckChem
BIX 02189	S1531	SelleckChem
VX-745	S1458	SelleckChem
PIK-93	S1489	SelleckChem
WYE-687	S2668	SelleckChem
Crenolanib (CP-868596)	S2730	SelleckChem
Telatinib (BAY 57-9352)	S2231	SelleckChem
VX-680 (MK-0457, Tozasertib)	S1048	SelleckChem
PP242	S2218	SelleckChem
erbstatin-analog	10010238	Cayman
AG-370	10010568	Cayman Chemical
TYRPHOSTIN AG 1478	10-2117	Focus Biomolecules
PP2	P0042	Sigma
Staurosporine	AS27871	Carbosynth Limited
